# Re-visiting the potential impact of doxycycline post-exposure prophylaxis (doxy-PEP) on the selection of doxycycline resistance in *Neisseria* commensals

**DOI:** 10.1101/2025.01.09.632169

**Authors:** Leah R. Robinson, Caroline J. McDevitt, Molly R. Regan, Sophie L. Quail, Makenna Swartz, Crista B. Wadsworth

## Abstract

Doxycycline post-exposure prophylaxis (doxy-PEP) is a preventative strategy demonstrated to reduce bacterial sexually transmitted infections in high-risk populations. However, the impact of doxy-PEP on antibiotic resistance acquisition in key members of our microbiomes, is as of yet unclear. For example, commensal *Neisseria* are known reservoirs of resistance for gonococci through horizontal gene transfer (HGT), and are more likely to experience bystander selection due to doxy-PEP as they are universally carried. Thus, the consequences of doxycycline selection on commensal *Neisseria* will be critical to investigate to understand possible resistance mechanisms that may be transferred to an important human pathogen. Here, we use *in vitro* antibiotic gradients to evolve four *Neisseria* commensals (*N. cinerea, N. canis, N. elongata, and N. subflava,* n=4 per species) across a 20-day time course; and use whole genome sequencing to nominate derived mutations. After selection, 12 of 16 replicates evolved doxycycline resistance (> 1 μg/mL). Across resistant lineages: An A46T substitution in the repressor of the Mtr efflux pump (MtrR) and a V57M substitution in the 30 ribosomal protein S10 were clearly associated with elevated MICs. Additional mutations in ribosomal components also emerged in strains with high MICs (i.e., *16S rRNA G1057C*, RplX A14T). We find the MtrR 46T, RpsJ 57M, and RplX 14T circulating in natural commensal populations. Furthermore, *in vitro* co-evolution of *N. gonorrhoeae* with *Neisseria* commensals demonstrated rapid transfer of the pConj plasmid to *N. subflava* and *N. cinerea*, and p*bla* to *N. cinerea*. Finally, collection of novel commensals from human hosts reveals 46% of isolates carrying doxycycline resistance; and doxycycline resistance was significantly greater in participants self-reporting doxycycline use in the past 6 months. High-level doxycycline resistance (> 8 μg/mL) was always associated with carriage of the ribosomal protection protein (*tetM)* and pConj. Ultimately, characterizing the contemporary prevalence of doxycycline resistance, and underlying resistance mechanisms, in commensal communities may help us to predict the long-term impact of doxy-PEP on *Neisseria*, and the likelihood of transferring particular genotypes across species’ boundaries.
