## Supplementary Table 1 for "Re-visiting the potential impact of doxycycline post-exposure prophylaxis (doxy-PEP) on the selection of doxycycline resistance in *Neisseria* commensals"

Supplementary Table 1. Isolate and participant data for novel commensal isolates
IsolateID	Participant	Sample	kraken2.ID	Doxycycline MIC (ug/ml)	Self Report Antibiotics	pConj	pbla	mtrR46	rpsJ57	rplX14
P0002S002	2	2	N. subflava	1	Amoxicilllin			A	V	T
P0002S007	2	7	N. subflava	1	Amoxicilllin			A	V	T
P0004S001	4	1	N. subflava	128	Doxycycline	yes		A	V	T
P0004S002	4	2	N. subflava	32	Doxycycline	yes		A	V	T
P0004S003	4	3	N. subflava	48	Doxycycline	yes		A	V	T
P0004S004	4	4	N. subflava	32	Doxycycline	yes		A	V	T
P0004S005	4	5	N. subflava	8	Doxycycline	yes		A	V	T
P0004S006	4	6	N. subflava	48	Doxycycline	yes		A	V	T
P0004S007	4	7	N. subflava	48	Doxycycline	yes		A	V	T
P0004S008	4	8	N. subflava	96	Doxycycline	yes		A	V	T
P0004S009	4	9	N. subflava	96	Doxycycline	yes		A	V	T
P0004S010	4	10	N. subflava	64	Doxycycline	yes		A	V	T
P0005S001	5	1	N. sicca	1	Not reported			A	V	T
P0005S003	5	3	N. sicca	1	Not reported			A	V	T
P0005S004	5	4	N. sicca	1	Not reported			A	V	T
P0005S005	5	5	N. sicca	0.75	Not reported			A	V	T
P0005S006	5	6	N. sicca	1.5	Not reported			A	V	T
P0005S007	5	7	N. subflava	1.5	Not reported			A	V	T
P0005S009	5	9	N. sicca	1	Not reported			A	V	T
P0005S010	5	10	N. sicca	1.5	Not reported			A	V	T
P0006S001	6	1	N. subflava	1	No			A	V	T
P0006S003	6	3	N. sicca	1.5	No			A	V	T
P0006S007	6	7	N. subflava	1.5	No			A	V	T
P0006S008	6	8	N. subflava	2	No			A	V	T
P0006S009	6	9	N. subflava	1.5	No			A	V	T
P0006S010	6	10	N. subflava	0.75	No			A	V	T
P0007S001	7	1	N. sicca	1	No			A	V	T
P0007S008	7	8	N. sicca	0.5	No			A	V	T
P0007S009	7	9	N. sicca	0.75	No			A	V	T
P0007S010	7	10	N. subflava	64	No	yes		A	V	T
P0008S001	8	1	N. sicca	1	Not reported			A	V	T
P0008S002	8	2	N. subflava	0.38	Not reported			A	V	T
P0008S004	8	4	N. subflava	0.38	Not reported			A	V	T
P0008S005	8	5	N. sicca	1	Not reported			A	V	T
P0008S006	8	6	Unidentified Neisseria	0.5	Not reported			A	V	T
P0008S007	8	7	Unidentified Neisseria	0.75	Not reported			A	V	T
P0008S008	8	8	N. sicca	0.75	Not reported			ND	V	T
P0008S009	8	9	N. sicca	0.75	Not reported			A	V	T
P0008S010	8	10	N. elongata	0.19	Not reported			ND	V	T
P0009S001	9	1	N. subflava	0.38	Not reported			A	V	T
P0009S002	9	2	Unidentified Neisseria	0.38	Not reported			A	V	T
P0009S003	9	3	N. subflava	96	Not reported	yes		A	V	T
P0009S004	9	4	N. subflava	0.38	Not reported			A	V	T
P0009S005	9	5	N. subflava	0.75	Not reported			A	V	T
P0009S006	9	6	Unidentified Neisseria	0.5	Not reported			A	V	T
P0009S007	9	7	N. subflava	96	Not reported	yes		A	V	T
P0009S008	9	8	N. subflava	0.19	Not reported			A	V	T
P0009S009	9	9	Unidentified Neisseria	0.38	Not reported			A	V	T
P0009S010	9	10	N. subflava	0.5	Not reported			A	V	T
P0010S001	10	1	N. subflava	4	Not reported			A	V	T
P0010S002	10	2	N. subflava	6	Not reported			A	V	T
P0010S003	10	3	N. subflava	1	Not reported			A	V	T
P0010S004	10	4	N. subflava	0.125	Not reported		partial TEM gene hit	A	V	T
P0010S005	10	5	N. subflava	4	Not reported			A	V	T
P0010S006	10	6	N. subflava	4	Not reported			A	V	T
P0010S007	10	7	N. subflava	12	Not reported			A	V	T
P0010S008	10	8	N. subflava	0.38	Not reported			A	V	T
P0010S009	10	9	N. subflava	8	Not reported			A	V	T
P0010S010	10	10	N. subflava	4	Not reported			A	V	T
P0012S001	12	1	N. subflava	1.5	No			A	V	T
P0012S003	12	3	N. subflava	1.5	No			A	V	T
P0012S004	12	4	N. subflava	0.75	No			A	V	T
P0012S005	12	5	N. subflava	2	No			A	V	T
P0012S006	12	6	N. subflava	0.75	No			A	V	T
P0012S007	12	7	N. subflava	2	No			A	V	T
P0012S008	12	8	N. subflava	0.75	No			A	V	T
P0012S009	12	9	N. subflava	1	No			A	V	T
P0012S010	12	10	N. subflava	2	No			A	V	T
P0013S001	13	1	Unidentified Neisseria	0.5	Not reported			A	V	T
P0013S002	13	2	N. subflava	0.5	Not reported			A	V	T
P0013S003	13	3	Unidentified Neisseria	0.5	Not reported			A	V	T
P0013S005	13	5	N. subflava	0.5	Not reported			A	V	T
P0013S006	13	6	N. subflava	0.38	Not reported			A	V	T
P0013S007	13	7	N. subflava	0.25	Not reported			A	V	T
P0013S008	13	8	Unidentified Neisseria	0.25	Not reported			A	V	T
P0014S001	14	1	Unidentified Neisseria	1.5	Doxycycline			A	V	T
P0014S002	14	2	N. subflava	1	Doxycycline			A	V	T
P0014S003	14	3	N. subflava	4	Doxycycline			A	V	T
P0014S004	14	4	N. subflava	256	Doxycycline	yes		A	V	T
P0014S005	14	6	N. subflava	1.5	Doxycycline			A	V	T
P0014S007	14	7	Unidentified Neisseria	4	Doxycycline	yes		A	V	T
P0014S008	14	8	N. subflava	96	Doxycycline	yes		A	V	T
P0014S009	14	9	N. subflava	96	Doxycycline	yes		A	V	T
P0014S010	14	10	N. subflava	1.5	Doxycycline			A	V	T
P0015S001	15	1	N. subflava	48	No	yes		A	V	T
P0015S002	15	2	N. subflava	48	No	yes		A	V	T
P0015S003	15	3	N. subflava	32	No	yes		A	V	T
P0015S004	15	4	N. subflava	32	No	yes		A	V	T
P0015S005	15	5	N. subflava	32	No	yes		A	V	T
P0015S006	15	6	N. subflava	32	No	yes		A	V	T
P0015S007	15	7	N. subflava	0.5	No			A	V	T
P0015S009	15	9	N. subflava	48	No	yes		A	V	T
P0015S010	15	10	N. subflava	16	No	yes		A	V	T
P0016S001	16	1	N. subflava	2	No			A	V	T
P0016S002	16	2	N. subflava	1.5	No			A	V	T
P0016S003	16	3	N. subflava	1	No			A	V	T
P0016S004	16	4	N. subflava	2	No			A	V	T
P0016S005	16	5	N. subflava	1.5	No			A	V	T
P0016S008	16	8	N. subflava	2	No			A	V	T
P0016S010	16	10	N. subflava	1.5	No			A	V	T
P0017S001	17	1	N. subflava	0.19	No			A	V	T
P0017S002	17	2	N. subflava	0.5	No			A	V	T
P0017S003	17	3	N. subflava	0.25	No			A	V	T
P0017S004	17	4	N. subflava	1	No			A	V	T
P0017S005	17	5	N. subflava	0.5	No			A	V	T
P0017S006	17	6	N. subflava	0.5	No			A	V	T
P0017S007	17	7	N. subflava	0.38	No			A	V	T
P0017S008	17	8	N. subflava	0.38	No			A	V	T
P0017S009	17	9	N. subflava	0.064	No			A	V	T
P0017S010	17	10	N. subflava	0.25	No			A	V	T
*ND= No data
